# Determining the specificity of Cascade binding, interference, and primed adaptation *in vivo* in the *Escherichia coli* type I-E CRISPR-Cas system

**DOI:** 10.1101/169011

**Authors:** Lauren A. Cooper, Anne M. Stringer, Joseph T. Wade

## Abstract

In CRISPR-Cas immunity systems, short CRISPR RNAs (crRNAs) are bound by CRISPR-associated (Cas) proteins, and these complexes target invading nucleic acid molecules for degradation in a process known as interference. In type I CRISPR-Cas systems, the Cas protein complex that binds DNA is known as Cascade. Association of Cascade with target DNA can also lead to acquisition of new immunity elements in a process known as primed adaptation. Here, we assess the specificity determinants for Cascade-DNA interaction, interference, and primed adaptation *in vivo*, for the type I-E system of *Escherichia coli*. Remarkably, as few as 5 bp of crRNA-DNA are sufficient for association of Cascade with a DNA target. Consequently, a single crRNA promotes Cascade association with numerous off-target sites, and the endogenous *E. coli* crRNAs direct Cascade binding to >100 chromosomal sites. In contrast to the low specificity of Cascade-DNA interactions, >18 bp are required for both interference and primed adaptation. Hence, Cascade binding to sub-optimal, off-target sites is inert. Our data support a model in which initial Cascade association with DNA targets requires only limited sequence complementarity at the crRNA 5□ end, whereas recruitment and/or activation of the Cas3 nuclease, a prerequisite for interference and primed adaptation, requires extensive base-pairing.

**IMPORTANCE:** Many bacterial and archaeal species encode CRISPR-Cas immunity systems that protect against invasion by foreign DNA. In the *Escherichia coli* CRISPR-Cas system, a protein complex, Cascade, binds 61 nt CRISPR RNAs (crRNAs). The Cascade complex is directed to invading DNA molecules through base-pairing between the crRNA and target DNA. This leads to recruitment of the Cas3 nuclease that destroys the invading DNA molecule and promotes acquisition of new immunity elements. We make the first *in vivo* measurements of Cascade binding to DNA targets. Thus, we show that Cascade binding to DNA is highly promiscuous; endogenous *E. coli* crRNAs can direct Cascade binding to >100 chromosomal locations. By contrast, we show that target degradation and acquisition of new immunity elements requires highly specific association of Cascade with DNA, limiting CRISPR-Cas function to the appropriate targets.
