## Supplementary Materials for "Determining the specificity of Cascade binding, interference, and primed adaptation *in vivo* in the *Escherichia coli* type I-E CRISPR-Cas system"

### Sheet: Sheet1
Table S1. Lists of ChIP-seq peak coordinates.
FLAG3-Cas5 spacer targeting lacZ (AMD554 + pCB380)
Peak Coordinatea	FATb score
44172	2
229878	16
234902	2
278088	1
295145	4
366327	307
366343	338
366343	396
366359	427
439550	1
582755	15
582761	15
606045	23
606048	23
656026	8
933361	3
941949	5
982631	3
1070400	10
1267918	6
1311835	4
1435651	3
1449359	3
1479978	4
1574313	1
1873482	12
1893671	2
1893699	2
1893721	3
1979702	5
2019372	2
2049212	8
2256579	1
2256587	1
2271815	1
2391249	1
2478298	7
2482789	1
2482804	1
2518257	7
2525991	5
2659075	1
2659078	1
2659100	1
2659103	1
2659114	1
2707723	1
2870449	5
2927456	4
2969015	5
3035392	4
3035398	4
3104285	7
3104293	7
3121366	19
3121373	18
3210917	4
3299986	7
3299996	7
3401721	3
3401729	3
3441064	1
3631331	2
3725639	7
3760962	1
3802294	1
3890984	6
3902076	4
3917784	6
3939057	16
3939062	16
3939069	16
3940678	7
3948081	9
3968254	7
4024860	5
4154542	15
4203318	1
4220319	4
4323211	2
4427085	5
4427102	5
4569455	9
4569466	8
4641475	19
Cse1-FLAG3, spacer targeting lacZ (AMD543 + pCB380)
Peak Coordinatea	FATb score
28798	3
106497	1
106517	1
113377	1
165118	4
176634	1
202021	1
202030	1
202039	1
229849	42
229869	45
234905	3
240321	1
248010	1
263115	1
263141	1
278093	1
290185	1
295174	5
366347	381
366363	436
366367	437
439530	2
516839	1
557505	1
557510	1
582774	32
606045	80
636815	1
656003	17
656014	18
657249	2
657456	1
780993	1
780998	1
933390	7
941953	6
971904	3
982622	4
1070398	11
1092873	1
1094005	3
1183027	2
1183036	2
1195058	11
1262008	1
1262012	1
1267942	6
1280320	1
1311836	11
1326707	3
1435661	5
1449337	4
1449348	4
1450930	1
1450936	1
1467807	3
1479963	6
1479975	7
1529907	2
1574299	1
1818296	1
1873473	13
1893725	4
1979701	7
2019373	3
2049216	14
2049780	5
2050910	1
2050926	1
2053287	1
2060559	2
2167135	1
2167150	1
2177097	1
2177156	1
2271837	3
2478289	5
2518243	15
2525996	8
2527907	1
2533296	1
2555030	1
2555036	1
2555035	1
2555041	1
2634189	1
2659074	1
2659096	1
2707749	2
2737129	1
2755619	2
2755769	1
2810898	1
2870420	12
2883426	2
2884271	2
2927463	10
2942781	2
2969023	6
2969032	7
2989861	2
2999015	1
3035388	5
3045083	3
3073787	1
3073802	1
3073804	1
3073818	1
3073927	3
3095055	1
3104297	35
3121356	21
3121362	20
3121373	20
3121378	20
3210921	8
3300019	7
3300035	7
3307952	1
3307958	1
3307965	1
3318335	2
3336063	10
3336069	10
3336080	10
3350600	1
3358288	1
3377553	1
3401719	8
3441074	3
3535870	1
3563581	1
3631328	3
3665764	1
3665773	1
3665775	1
3665784	1
3665781	1
3665790	1
3725622	12
3725628	12
3793129	1
3796304	2
3802287	1
3891001	11
3891018	12
3902073	10
3917725	12
3917739	12
3917743	12
3917758	12
3939063	24
3939068	24
3939082	24
3939087	24
3940667	10
3948081	22
3950365	1
3968271	13
4024864	9
4045761	5
4118147	1
4154542	29
4220312	5
4323219	3
4369409	2
4392312	1
4427105	6
4438865	1
4438872	1
4464786	1
4464794	1
4464805	1
4464812	1
4464970	1
4465493	1
4465503	1
4466121	1
4478401	2
4534109	1
4569459	11
4569472	11
4572318	1
4619567	2
4638374	1
4641476	34
4641484	33
FLAG3-Cas5 spacer targeting araB (AMD554 + pCB381)
Peak Coordinatea	FATb score
44154	3
44176	3
70115	1164
70118	1165
94641	6
131329	2
165111	1
252216	134
252221	136
256440	2
262877	2
297208	1
304530	7
348769	2
366379	5
498980	1
576687	10
593860	2
654005	7
657251	1
715133	3
941799	19
941804	19
972259	1
972270	1
1003521	43
1044503	3
1046861	14
1067104	1
1203225	3
1262066	4
1269340	1
1441785	1
1596876	3
1655308	6
1732064	5
1787020	2
1806146	2
1806151	2
1806160	2
1877574	37
1937537	3
1942100	3
1992151	1
2010349	1
2237771	6
2315704	4
2315715	3
2315722	3
2324810	23
2491618	2
2491627	2
2491630	2
2520958	1
2531255	1
2544528	2
2616017	2
2649153	10
2649161	11
2818961	3
2884290	2
2904028	10
2925706	40
2925715	39
2942750	2
2992823	1
2998977	1
2998983	1
2999007	1
2999024	1
3056095	1
3104295	17
3170528	14
3184753	3
3186001	23
3223506	3
3318149	1
3318363	2
3322120	1
3350572	1
3350583	1
3377543	1
3377553	2
3519272	96
3563666	1
3600849	1
3600984	1
3700149	6
3737264	1
3737268	1
3811805	1
3811816	1
3850628	2
3859836	3
3885893	1
3888619	1
3888649	2
3931483	4
3931492	4
3950344	1
3966186	1
3982574	2
3982580	2
4049919	1
4049933	1
4096056	3
4117670	1
4150451	7
4179635	1
4274070	1
4279833	4
4303094	8
4303103	8
4323209	3
4323226	3
4413873	4
4433034	1
4467368	1
4467376	1
4470524	10
4518384	1
4540691	3
4572322	1
4591337	1
4619560	1
Cse1-FLAG3, spacer targeting araB (AMD543 + pCB381)
Peak Coordinatea	FATb score
28786	1
28798	1
44152	2
70119	653
94618	2
165129	2
224780	1
236974	2
252229	154
252235	152
262882	1
304525	3
348741	2
348755	1
366374	3
576655	6
593859	1
653994	4
696952	1
715134	2
780982	2
781000	2
781344	1
781509	1
941810	5
1003522	19
1003526	19
1031678	1
1044499	2
1046860	7
1203218	1
1203228	1
1262049	2
1262068	2
1655296	3
1806147	1
1877572	30
1942068	1
1942080	1
1942085	1
1942097	1
2270223	1
2270337	1
2270348	1
2270381	1
2324811	8
2352085	1
2518077	1
2518125	1
2521207	1
2629279	1
2649158	5
2737301	1
2755574	1
2755582	1
2755588	1
2755781	1
2818038	1
2818238	2
2818448	1
2818938	1
2818945	1
2818954	1
2818961	1
2883799	1
2884273	1
2925711	17
2925718	17
2942757	3
2998954	1
3104296	21
3170529	6
3184758	2
3185990	14
3238401	1
3246646	1
3308653	1
3318152	1
3318163	1
3318353	2
3318361	2
3322234	1
3322243	1
3322307	2
3350586	2
3423627	1
3485912	1
3485938	1
3519272	52
3519283	52
3519285	50
3519296	49
3561988	1
3600990	1
3600997	1
3601001	1
3601011	1
3700144	3
3707645	1
3707656	1
3720217	2
3852922	1
3852929	1
3888436	1
3888629	1
3931471	2
3931482	2
3931483	2
3931494	2
3946998	3
3982475	1
3982483	1
3982512	1
3986459	2
4038715	2
4175777	2
4175794	1
4175818	1
4175852	1
4274065	1
4274076	1
4274070	1
4274081	1
4303105	4
4323205	1
4323228	1
4368407	1
4368414	1
4413836	1
4413857	1
4413870	2
4465726	1
4465741	1
4470512	6
4518399	1
4534113	1
4572321	1
4586851	1
Cse1-FLAG3, endogenous spacers, CI+ CII+ (AMD543)
Peak Coordinatea	FATb score
19112	3
19124	4
28800	134
39796	1
44167	161
94207	1
157949	9
165112	228
186910	2
198732	6
216474	3
222485	4
269959	3
290189	75
298753	5
303323	2
309553	21
413404	1
420018	65
423085	6
436709	6
483994	14
491525	2
557502	51
607697	2
629931	24
650830	10
659560	2
659570	2
660337	11
660769	2
667331	4
684891	5
703419	1
708999	1
715116	67
765864	14
791640	1
807664	25
838738	4
873190	2
906285	4
917113	1
919134	5
924081	3
927822	15
980190	6
1049723	3
1093997	6
1096877	6
1099567	2
1274043	2
1281342	3
1281355	3
1290452	35
1328117	1
1340834	8
1428392	21
1451815	2
1500420	1
1529916	82
1579289	15
1626939	3
1719438	1
1802054	6
1821906	7
1898963	23
1942064	5
1952392	13
1977318	7
1993582	2
1993591	3
2030966	4
2050927	18
2183465	2
2336168	5
2339743	3
2354502	4
2367129	2
2406912	2
2416301	6
2425847	6
2488254	14
2531253	8
2535717	3
2560848	15
2601909	1
2622942	18
2639842	20
2709306	5
2720993	1
2740758	2
2752536	2
2797026	5
2797033	6
2800984	10
2810891	110
2910987	1
2928596	4
2932138	12
2976046	1
2983058	4
3013333	7
3016662	1
3026146	5
3071966	8
3104289	465
3123386	23
3123390	25
3189589	1
3195030	19
3208654	5
3210019	4
3213597	7
3253257	2
3257428	2
3263962	10
3270292	5
3274661	4
3346238	1
3352583	1
3354533	2
3358291	88
3363782	4
3373659	5
3380436	41
3384873	3
3388003	13
3443934	20
3480367	1
3483166	1
3535749	1
3546397	1
3546406	1
3548075	5
3566280	38
3585204	61
3585207	62
3613508	7
3629639	23
3641933	10
3654557	10
3659544	6
3682126	8
3734588	9
3755376	57
3781075	3
3788793	2
3792596	4
3793135	12
3812500	14
3821858	1
3821865	1
3821869	1
3821876	1
3850617	109
3850622	111
3866954	2
3875156	11
3880786	4
3884697	12
3918595	2
3922201	2
3948080	1
3967930	4
3979610	4
3980854	3
3987341	5
4010291	2
4024677	18
4029876	2
4053771	2
4055082	4
4071220	4
4071355	13
4117641	13
4119635	18
4119644	19
4131478	3
4135550	6
4135555	6
4220389	1
4226979	4
4260111	1
4285444	17
4323242	145
4331175	1
4340204	6
4368451	19
4383118	2
4384153	2
4395388	24
4406431	3
4407664	5
4413366	98
4456742	3
4457925	8
4461353	22
4461364	25
4484105	1
4486010	5
4519782	7
4539109	2
Cse1-FLAG3, endogenous spacers, CI+ ΔCII (LC060)
Peak Coordinatea	FATb score
19112	2
19123	3
28796	115
44167	127
126886	1
157955	8
165111	182
184750	7
186931	1
190738	1
198726	4
211960	1
216478	2
222482	5
254535	4
269969	2
290189	57
298757	3
303335	1
308687	2
309557	15
380009	2
393046	3
420015	56
423095	5
468409	1
483997	10
491529	1
557505	35
607697	1
607709	1
629921	19
650836	7
659542	2
660341	6
660751	2
667337	3
684889	5
715120	56
807666	22
838737	5
873191	2
906290	2
917100	1
919136	3
924022	1
924053	1
924079	2
927826	11
953284	1
980194	7
1049718	1
1093995	5
1096871	6
1099566	1
1157814	3
1274034	2
1281341	5
1281351	5
1290451	31
1295320	2
1340818	8
1428384	14
1451812	1
1523980	2
1529914	61
1579293	10
1626933	3
1802051	5
1821906	5
1865894	2
1898963	18
1942070	4
1952391	11
1977315	5
1993574	1
1993583	1
2030968	3
2050927	14
2183488	2
2269259	2
2336170	4
2339758	2
2354496	2
2367127	1
2378776	5
2425849	5
2488241	10
2488251	10
2560847	13
2601912	2
2622943	12
2639842	15
2709311	5
2720988	2
2740753	1
2752535	4
2797037	5
2800977	6
2800984	6
2810890	91
2932135	9
2983058	2
3013328	6
3021110	3
3026140	4
3104288	349
3123399	22
3132534	3
3173328	1
3189583	1
3195032	15
3208659	5
3210020	5
3213601	6
3253255	2
3257437	1
3263974	12
3270290	5
3274667	3
3278563	1
3318221	1
3354529	2
3357331	1
3357682	2
3357980	1
3358291	81
3363786	3
3373653	4
3380431	32
3380438	35
3384864	4
3388001	11
3443938	18
3452663	3
3486083	2
3548078	5
3566282	48
3585211	55
3613502	6
3623200	1
3629640	20
3641933	8
3648232	1
3654558	7
3659553	4
3682133	10
3684599	1
3708689	2
3734582	8
3755378	44
3781084	3
3788781	1
3793138	11
3812501	12
3821879	2
3850624	91
3875163	11
3880790	4
3884698	14
3920458	1
3922190	1
3954396	1
3963498	1
3967934	4
3979616	3
3987341	3
4017661	2
4019876	1
4024679	17
4055087	5
4071212	3
4071362	9
4105611	3
4117648	11
4119641	20
4131484	2
4135544	6
4220395	1
4226986	3
4285452	12
4323241	115
4340206	4
4351725	1
4368453	19
4383105	2
4384156	2
4395386	21
4406437	2
4413369	80
4456747	4
4457922	7
4461369	17
4464964	2
4486012	3
4519783	7
Cse1-FLAG3, endogenous spacers, ΔCI, CII+ (LC077)
Peak Coordinatea	FATb score
113384	1
657252	1
657271	1
1641654	1
2416252	4
2416276	4
2416301	4
2531218	6
2531230	6
2531241	8
2531265	8
2535673	7
2535698	7
2535708	8
3071974	3
3089534	1
3308502	1
3308653	1
3384707	7
3445434	3
3719938	2
3737246	1
3737257	1
3888445	1
3888643	3
3888658	3
3947006	1
3966242	1
3966267	1
4260071	8
4260090	7
4260108	9
4383992	3
4383999	3
4384013	3
4465836	1
4572189	1
Cse1-FLAG3, endogenous spacers, ΔCI, CII+, plasmid-sp8 (LC077 + pLC008)
Peak Coordinatea	FATb score
56	2
68	2
19113	14
19117	14
19126	15
19130	15
28775	84
28793	102
28798	104
28781	85
28798	104
28804	105
70851	26
70855	26
70856	26
70860	26
157926	12
157934	13
157942	13
157936	11
157944	12
157953	12
165096	57
165103	58
165114	62
222483	2
261245	6
261265	6
261272	6
269967	5
298764	3
332471	1
332477	1
413398	2
420019	27
484004	9
484013	9
557482	43
557491	45
557489	44
557498	46
557505	50
557497	45
557507	47
557513	51
650841	9
659556	7
659571	6
684910	9
757765	1
838740	5
847217	56
847229	58
917106	4
927824	5
927833	6
953285	3
1290446	18
1290467	22
1428409	12
1523972	3
1584587	10
1799378	3
1799384	3
1898937	14
1898955	17
1898952	15
1898969	18
2030973	5
2030981	5
2336169	11
2336174	11
2406088	3
2514031	2
2532710	1
2532730	1
2535713	1
2559082	5
2622946	29
2740766	2
2740772	2
2800982	6
2800993	7
2810859	88
2810866	92
2810866	92
2810873	96
2810884	95
2810876	88
2810884	92
2810894	92
2917333	1
3026168	6
3071975	1
3104298	132
3120213	16
3120222	16
3120225	17
3120234	17
3210026	2
3257438	2
3270283	5
3330683	3
3330690	3
3330884	1
3336319	1
3352562	3
3357702	3
3358285	30
3358290	31
3358290	30
3358296	31
3380421	26
3380438	31
3384723	2
3443901	32
3443912	34
3443912	30
3443923	32
3443939	35
3443929	33
3443945	36
3535763	2
3543321	1
3585215	32
3629644	19
3729941	3
3755352	15
3755378	18
3788777	2
3918606	2
3920438	3
3920459	3
3948997	21
3949008	21
3949006	22
3949017	22
4040634	1
4053282	2
4055089	4
4071369	6
4105601	7
4105614	6
4131483	2
4135531	4
4260120	4
4260125	4
4285449	8
4285453	8
4340228	8
4368445	24
4368456	25
4413369	28
4413373	28
4453656	31
4453666	32
4453672	32
4453664	34
4453674	35
4453680	35
4453673	35
4453683	36
4453689	36
4461350	8
4461359	8
4461360	8
4461369	8
4478331	3
4530411	7
aGenome position in Escherichia coli MG1655 (accession code U00096.2)
bFAT = Fold Above Threshold, a relative measure of ChIP enrichment
